# Simultaneous proteome localization and turnover analysis reveals spatiotemporal features of protein homeostasis disruptions

**DOI:** 10.1101/2023.01.04.521821

**Authors:** Jordan Currie, Vyshnavi Manda, Sean K. Robinson, Celine Lai, Vertica Agnihotri, Veronica Hidalgo, R. W. Ludwig, Kai Zhang, Jay Pavelka, Zhao V. Wang, June-Wha Rhee, Maggie P. Y. Lam, Edward Lau

## Abstract

The functions of proteins depend on their spatial and temporal distributions, which are not directly measured by static protein abundance. Under endoplasmic reticulum (ER) stress, the unfolded protein response (UPR) pathway remediates proteostasis in part by altering the turnover kinetics and spatial distribution of proteins. A global view of these spatiotemporal changes has yet to emerge and it is unknown how they affect different cellular compartments and pathways. Here we describe a mass spectrometry-based proteomics strategy and data analysis pipeline, termed Simultaneous Proteome Localization and Turnover (SPLAT), to measure concurrently the changes in protein turnover and subcellular distribution in the same experiment. Investigating two common UPR models of thapsigargin and tunicamycin challenge in human AC16 cells, we find that the changes in protein turnover kinetics during UPR varies across subcellular localizations, with overall slowdown but an acceleration in endoplasmic reticulum and Golgi proteins involved in stress response. In parallel, the spatial proteomics component of the experiment revealed an externalization of amino acid transporters and ion channels under UPR, as well as the migration of RNA-binding proteins toward an endosome co-sedimenting compartment. The SPLAT experimental design classifies heavy and light SILAC labeled proteins separately, allowing the observation of differential localization of new and old protein pools and capturing a partition of newly synthesized EGFR and ITGAV to the ER under stress that suggests protein trafficking disruptions. Finally, application of SPLAT toward human induced pluripotent stem cell derived cardiomyocytes (iPSC-CM) exposed to the cancer drug carfilzomib, identified a selective disruption of proteostasis in sarcomeric proteins as a potential mechanism of carfilzomib-mediated cardiotoxicity. Taken together, this study provides a global view into the spatiotemporal dynamics of human cardiac cells and demonstrates a method for inferring the coordinations between spatial and temporal proteome regulations in stress and drug response.
