## Supplemental Data S10 for "Simultaneous proteome localization and turnover analysis reveals spatiotemporal features of protein homeostasis disruptions"

### Sheet: SuppDataS10_xx_EXPORT_annotated
uniprot	gn	name	Untreated_AC16	Thapsigargin_Treated_AC16	Tunicamycin_Treated_AC16	Untreated_iPSC_CM	Carfilzomib_Treated_iPSC_CM
O00461	GOLIM4	golgi integral membrane protein 4	GA	GA	GA	NA	NA
Q9HC07	TMEM165	transmembrane protein 165	GA	GA	GA	NA	NA
P17931	LGALS3	galectin 3	GA	GA	NA	NA	NA
O95249	GOSR1	golgi SNAP receptor complex member 1	GA	GA	GA	NA	NA
Q92896	GLG1	golgi glycoprotein 1	GA	GA	NA	GA	GA
Q92544	TM9SF4	transmembrane 9 superfamily member 4	GA	GA	GA	GA	GA
Q10471	GALNT2	polypeptide N-acetylgalactosaminyltransferase 2	GA	GA	GA	GA	GA
P06280	GLA	galactosidase alpha	LYSOSOME	LYSOSOME	LYSOSOME	NA	NA
P07686	HEXB	hexosaminidase subunit beta	LYSOSOME	LYSOSOME	LYSOSOME	LYSOSOME/JUNCTION	LYSOSOME/JUNCTION
Q14108	SCARB2	scavenger receptor class B member 2	LYSOSOME	LYSOSOME	LYSOSOME	LYSOSOME/JUNCTION	LYSOSOME/JUNCTION
P07339	CTSD	cathepsin D	LYSOSOME	LYSOSOME	LYSOSOME	LYSOSOME/JUNCTION	LYSOSOME/JUNCTION
P42785	PRCP	prolylcarboxypeptidase	LYSOSOME	LYSOSOME	LYSOSOME	NA	NA
Q9UBR2	CTSZ	cathepsin Z	LYSOSOME	LYSOSOME	LYSOSOME	LYSOSOME/JUNCTION	LYSOSOME/JUNCTION
O00754	MAN2B1	mannosidase alpha class 2B member 1	LYSOSOME	LYSOSOME	LYSOSOME	LYSOSOME/JUNCTION	LYSOSOME/JUNCTION
P53634	CTSC	cathepsin C	LYSOSOME	LYSOSOME	LYSOSOME	LYSOSOME/JUNCTION	LYSOSOME/JUNCTION
Q99519	NEU1	neuraminidase 1	LYSOSOME	LYSOSOME	LYSOSOME	NA	NA
P11117	ACP2	acid phosphatase 2, lysosomal	LYSOSOME	LYSOSOME	LYSOSOME	LYSOSOME/JUNCTION	LYSOSOME/JUNCTION
Q8NHP8	PLBD2	phospholipase B domain containing 2	LYSOSOME	LYSOSOME	LYSOSOME	LYSOSOME/JUNCTION	LYSOSOME/JUNCTION
P07858	CTSB	cathepsin B	LYSOSOME	LYSOSOME	LYSOSOME	LYSOSOME/JUNCTION	LYSOSOME/JUNCTION
Q92820	GGH	gamma-glutamyl hydrolase	LYSOSOME	LYSOSOME	LYSOSOME	LYSOSOME/JUNCTION	LYSOSOME/JUNCTION
Q8NCC3	PLA2G15	phospholipase A2 group XV	LYSOSOME	LYSOSOME	LYSOSOME	NA	NA
P15586	GNS	glucosamine (N-acetyl)-6-sulfatase	LYSOSOME	LYSOSOME	LYSOSOME	LYSOSOME/JUNCTION	LYSOSOME/JUNCTION
P10253	GAA	alpha glucosidase	LYSOSOME	LYSOSOME	LYSOSOME	LYSOSOME/JUNCTION	LYSOSOME/JUNCTION
P51659	HSD17B4	hydroxysteroid 17-beta dehydrogenase 4	PEROXISOME	PEROXISOME	PEROXISOME	PEROXISOME	PEROXISOME
O15228	GNPAT	glyceronephosphate O-acyltransferase	PEROXISOME	PEROXISOME	PEROXISOME	PEROXISOME	PEROXISOME
P09110	ACAA1	acetyl-CoA acyltransferase 1	PEROXISOME	PEROXISOME	PEROXISOME	PEROXISOME	PEROXISOME
O00116	AGPS	alkylglycerone phosphate synthase	PEROXISOME	PEROXISOME	PEROXISOME	PEROXISOME	PEROXISOME
O14734	ACOT8	acyl-CoA thioesterase 8	PEROXISOME	PEROXISOME	PEROXISOME	PEROXISOME	PEROXISOME
Q08426	EHHADH	enoyl-CoA hydratase and 3-hydroxyacyl CoA dehydrogenase	PEROXISOME	PEROXISOME	PEROXISOME	NA	NA
P28288	ABCD3	ATP binding cassette subfamily D member 3	PEROXISOME	PEROXISOME	PEROXISOME	PEROXISOME	PEROXISOME
P08648	ITGA5	integrin subunit alpha 5	PM	PM	PM	PM/SARCOLEMMA	PM/SARCOLEMMA
P19022	CDH2	cadherin 2	PM	PM	PM	PM/SARCOLEMMA	PM/SARCOLEMMA
Q14699	RFTN1	raftlin, lipid raft linker 1	PM	PM	PM	PM/SARCOLEMMA	PM/SARCOLEMMA
P10301	RRAS	RAS related	PM	PM	PM	PM/SARCOLEMMA	PM/SARCOLEMMA
P53985	SLC16A1	solute carrier family 16 member 1	PM	PM	PM	PM/SARCOLEMMA	PM/SARCOLEMMA
Q12846	STX4	syntaxin 4	PM	PM	PM	PM/SARCOLEMMA	PM/SARCOLEMMA
P35222	CTNNB1	catenin beta 1	PM	PM	PM	PM/SARCOLEMMA	PM/SARCOLEMMA
O00161	SNAP23	synaptosome associated protein 23	PM	PM	PM	PM/SARCOLEMMA	PM/SARCOLEMMA
O15031	PLXNB2	plexin B2	PM	PM	PM	PM/SARCOLEMMA	PM/SARCOLEMMA
P08754	GNAI3	G protein subunit alpha i3	PM	PM	PM	PM/SARCOLEMMA	PM/SARCOLEMMA
P05556	ITGB1	integrin subunit beta 1	PM	PM	PM	PM/SARCOLEMMA	PM/SARCOLEMMA
Q99808	SLC29A1	solute carrier family 29 member 1 (Augustine blood group)	PM	PM	PM	NA	NA
P35221	CTNNA1	catenin alpha 1	PM	PM	PM	PM/SARCOLEMMA	PM/SARCOLEMMA
P05023	ATP1A1	ATPase Na+/K+ transporting subunit alpha 1	PM	PM	PM	PM/SARCOLEMMA	PM/SARCOLEMMA
Q8IWT6	LRRC8A	leucine rich repeat containing 8 VRAC subunit A	PM	PM	PM	NA	NA
P17301	ITGA2	integrin subunit alpha 2	PM	PM	PM	NA	NA
P84095	RHOG	ras homolog family member G	PM	PM	PM	PM/SARCOLEMMA	PM/SARCOLEMMA
P61353	RPL27	ribosomal protein L27	RIBOSOME	RIBOSOME	RIBOSOME	RIBOSOME_LARGE	RIBOSOME_LARGE
P62244	RPS15A	ribosomal protein S15a	RIBOSOME	RIBOSOME	RIBOSOME	RIBOSOME_SMALL	RIBOSOME_SMALL
P18124	RPL7	ribosomal protein L7	RIBOSOME	RIBOSOME	RIBOSOME	RIBOSOME_LARGE	RIBOSOME_LARGE
P39023	RPL3	ribosomal protein L3	RIBOSOME	RIBOSOME	RIBOSOME	RIBOSOME_LARGE	RIBOSOME_LARGE
P62906	RPL10A	ribosomal protein L10a	RIBOSOME	RIBOSOME	RIBOSOME	RIBOSOME_LARGE	RIBOSOME_LARGE
P42766	RPL35	ribosomal protein L35	RIBOSOME	RIBOSOME	RIBOSOME	RIBOSOME_LARGE	RIBOSOME_LARGE
P46782	RPS5	ribosomal protein S5	RIBOSOME	RIBOSOME	RIBOSOME	RIBOSOME_SMALL	RIBOSOME_SMALL
P18077	RPL35A	ribosomal protein L35a	RIBOSOME	RIBOSOME	RIBOSOME	RIBOSOME_LARGE	RIBOSOME_LARGE
P27635	RPL10	ribosomal protein L10	RIBOSOME	RIBOSOME	RIBOSOME	RIBOSOME_LARGE	RIBOSOME_LARGE
P49207	RPL34	ribosomal protein L34	RIBOSOME	RIBOSOME	RIBOSOME	RIBOSOME_LARGE	RIBOSOME_LARGE
P83881	RPL36A	ribosomal protein L36a	RIBOSOME	RIBOSOME	RIBOSOME	RIBOSOME_LARGE	RIBOSOME_LARGE
P30050	RPL12	ribosomal protein L12	RIBOSOME	RIBOSOME	RIBOSOME	RIBOSOME_LARGE	RIBOSOME_LARGE
P05386	RPLP1	ribosomal protein lateral stalk subunit P1	RIBOSOME	RIBOSOME	RIBOSOME	NA	NA
P83731	RPL24	ribosomal protein L24	RIBOSOME	RIBOSOME	RIBOSOME	RIBOSOME_LARGE	RIBOSOME_LARGE
P35268	RPL22	ribosomal protein L22	RIBOSOME	RIBOSOME	RIBOSOME	RIBOSOME_LARGE	RIBOSOME_LARGE
Q9Y3U8	RPL36	ribosomal protein L36	RIBOSOME	RIBOSOME	RIBOSOME	RIBOSOME_LARGE	RIBOSOME_LARGE
P46781	RPS9	ribosomal protein S9	RIBOSOME	RIBOSOME	RIBOSOME	RIBOSOME_SMALL	RIBOSOME_SMALL
P62854	RPS26	ribosomal protein S26	RIBOSOME	RIBOSOME	RIBOSOME	RIBOSOME_SMALL	RIBOSOME_SMALL
P62888	RPL30	ribosomal protein L30	RIBOSOME	RIBOSOME	RIBOSOME	RIBOSOME_LARGE	RIBOSOME_LARGE
P36578	RPL4	ribosomal protein L4	RIBOSOME	RIBOSOME	RIBOSOME	RIBOSOME_LARGE	RIBOSOME_LARGE
P26373	RPL13	ribosomal protein L13	RIBOSOME	RIBOSOME	RIBOSOME	RIBOSOME_LARGE	RIBOSOME_LARGE
P50914	RPL14	ribosomal protein L14	RIBOSOME	RIBOSOME	RIBOSOME	RIBOSOME_LARGE	RIBOSOME_LARGE
P15880	RPS2	ribosomal protein S2	RIBOSOME	RIBOSOME	RIBOSOME	RIBOSOME_SMALL	RIBOSOME_SMALL
P47914	RPL29	ribosomal protein L29	RIBOSOME	RIBOSOME	RIBOSOME	RIBOSOME_LARGE	RIBOSOME_LARGE
Q02543	RPL18A	ribosomal protein L18a	RIBOSOME	RIBOSOME	RIBOSOME	RIBOSOME_LARGE	RIBOSOME_LARGE
P61513	RPL37A	ribosomal protein L37a	RIBOSOME	RIBOSOME	RIBOSOME	RIBOSOME_LARGE	RIBOSOME_LARGE
P32969	RPL9	ribosomal protein L9	RIBOSOME	RIBOSOME	RIBOSOME	RIBOSOME_LARGE	RIBOSOME_LARGE
P62701	RPS4X	ribosomal protein S4 X-linked	RIBOSOME	RIBOSOME	RIBOSOME	RIBOSOME_SMALL	RIBOSOME_SMALL
P62750	RPL23A	ribosomal protein L23a	RIBOSOME	RIBOSOME	RIBOSOME	RIBOSOME_LARGE	RIBOSOME_LARGE
P62249	RPS16	ribosomal protein S16	RIBOSOME	RIBOSOME	RIBOSOME	RIBOSOME_SMALL	RIBOSOME_SMALL
P62280	RPS11	ribosomal protein S11	RIBOSOME	RIBOSOME	RIBOSOME	RIBOSOME_SMALL	RIBOSOME_SMALL
P05388	RPLP0	ribosomal protein lateral stalk subunit P0	RIBOSOME	RIBOSOME	RIBOSOME	RIBOSOME_LARGE	RIBOSOME_LARGE
P62263	RPS14	ribosomal protein S14	RIBOSOME	RIBOSOME	RIBOSOME	RIBOSOME_SMALL	RIBOSOME_SMALL
P62241	RPS8	ribosomal protein S8	RIBOSOME	RIBOSOME	RIBOSOME	RIBOSOME_SMALL	RIBOSOME_SMALL
P62753	RPS6	ribosomal protein S6	RIBOSOME	RIBOSOME	RIBOSOME	RIBOSOME_SMALL	RIBOSOME_SMALL
P62424	RPL7A	ribosomal protein L7a	RIBOSOME	RIBOSOME	RIBOSOME	RIBOSOME_LARGE	RIBOSOME_LARGE
P62917	RPL8	ribosomal protein L8	RIBOSOME	RIBOSOME	RIBOSOME	RIBOSOME_LARGE	RIBOSOME_LARGE
P60866	RPS20	ribosomal protein S20	RIBOSOME	RIBOSOME	RIBOSOME	RIBOSOME_SMALL	RIBOSOME_SMALL
P05387	RPLP2	ribosomal protein lateral stalk subunit P2	RIBOSOME	RIBOSOME	RIBOSOME	RIBOSOME_LARGE	RIBOSOME_LARGE
P62829	RPL23	ribosomal protein L23	RIBOSOME	RIBOSOME	RIBOSOME	RIBOSOME_LARGE	RIBOSOME_LARGE
P62899	RPL31	ribosomal protein L31	RIBOSOME	RIBOSOME	RIBOSOME	RIBOSOME_LARGE	RIBOSOME_LARGE
P40429	RPL13A	ribosomal protein L13a	RIBOSOME	RIBOSOME	RIBOSOME	RIBOSOME_LARGE	RIBOSOME_LARGE
P18621	RPL17	ribosomal protein L17	RIBOSOME	RIBOSOME	RIBOSOME	RIBOSOME_LARGE	RIBOSOME_LARGE
P61247	RPS3A	ribosomal protein S3A	RIBOSOME	RIBOSOME	RIBOSOME	RIBOSOME_SMALL	RIBOSOME_SMALL
P62910	RPL32	ribosomal protein L32	RIBOSOME	RIBOSOME	RIBOSOME	RIBOSOME_LARGE	RIBOSOME_LARGE
P61313	RPL15	ribosomal protein L15	RIBOSOME	RIBOSOME	RIBOSOME	RIBOSOME_LARGE	RIBOSOME_LARGE
P23396	RPS3	ribosomal protein S3	RIBOSOME	RIBOSOME	RIBOSOME	RIBOSOME_SMALL	RIBOSOME_SMALL
P08865	RPSA	ribosomal protein SA	RIBOSOME	RIBOSOME	RIBOSOME	RIBOSOME_SMALL	RIBOSOME_SMALL
P46783	RPS10	ribosomal protein S10	RIBOSOME	RIBOSOME	RIBOSOME	RIBOSOME_SMALL	RIBOSOME_SMALL
P62269	RPS18	ribosomal protein S18	RIBOSOME	RIBOSOME	RIBOSOME	RIBOSOME_SMALL	RIBOSOME_SMALL
P62277	RPS13	ribosomal protein S13	RIBOSOME	RIBOSOME	RIBOSOME	RIBOSOME_SMALL	RIBOSOME_SMALL
P62841	RPS15	ribosomal protein S15	RIBOSOME	RIBOSOME	RIBOSOME	RIBOSOME_SMALL	RIBOSOME_SMALL
P25398	RPS12	ribosomal protein S12	RIBOSOME	RIBOSOME	RIBOSOME	RIBOSOME_SMALL	RIBOSOME_SMALL
P46779	RPL28	ribosomal protein L28	RIBOSOME	RIBOSOME	RIBOSOME	RIBOSOME_LARGE	RIBOSOME_LARGE
P62081	RPS7	ribosomal protein S7	RIBOSOME	RIBOSOME	RIBOSOME	RIBOSOME_SMALL	RIBOSOME_SMALL
Q02878	RPL6	ribosomal protein L6	RIBOSOME	RIBOSOME	RIBOSOME	RIBOSOME_LARGE	RIBOSOME_LARGE
P84098	RPL19	ribosomal protein L19	RIBOSOME	RIBOSOME	RIBOSOME	RIBOSOME_LARGE	RIBOSOME_LARGE
P07305	H1-0	H1.0 linker histone	CHROMATIN	CHROMATIN	CHROMATIN	CHROMATIN/SARCOMERE	CHROMATIN/SARCOMERE
P35659	DEK	DEK proto-oncogene	CHROMATIN	CHROMATIN	CHROMATIN	NA	NA
P16402	H1-3	H1.3 linker histone, cluster member	CHROMATIN	CHROMATIN	CHROMATIN	NA	NA
P18754	RCC1	regulator of chromosome condensation 1	CHROMATIN	CHROMATIN	CHROMATIN	NA	NA
P16104	H2AX	H2A.X variant histone	CHROMATIN	CHROMATIN	CHROMATIN	CHROMATIN/SARCOMERE	CHROMATIN/SARCOMERE
P10412	H1-4	H1.4 linker histone, cluster member	CHROMATIN	CHROMATIN	CHROMATIN	CHROMATIN/SARCOMERE	CHROMATIN/SARCOMERE
P05204	HMGN2	high mobility group nucleosomal binding domain 2	CHROMATIN	CHROMATIN	CHROMATIN	NA	NA
Q5SSJ5	HP1BP3	heterochromatin protein 1 binding protein 3	CHROMATIN	CHROMATIN	CHROMATIN	CHROMATIN/SARCOMERE	CHROMATIN/SARCOMERE
P16401	H1-5	H1.5 linker histone, cluster member	CHROMATIN	CHROMATIN	CHROMATIN	CHROMATIN/SARCOMERE	CHROMATIN/SARCOMERE
P62805	H4C9	H4 clustered histone 9	CHROMATIN	CHROMATIN	CHROMATIN	CHROMATIN/SARCOMERE	CHROMATIN/SARCOMERE
Q92522	H1-10	H1.10 linker histone	CHROMATIN	CHROMATIN	CHROMATIN	NA	NA
O00151	PDLIM1	PDZ and LIM domain 1	CYTOPLASM	CYTOPLASM	CYTOPLASM	NA	NA
P37802	TAGLN2	transgelin 2	CYTOPLASM	CYTOPLASM	CYTOPLASM	NA	NA
O75347	TBCA	tubulin folding cofactor A	CYTOPLASM	CYTOPLASM	CYTOPLASM	SARCOPLASM	SARCOPLASM
P67936	TPM4	tropomyosin 4	CYTOPLASM	CYTOPLASM	CYTOPLASM	NA	NA
P62328	TMSB4X	thymosin beta 4 X-linked	CYTOPLASM	CYTOPLASM	CYTOPLASM	SARCOPLASM	SARCOPLASM
Q14847	LASP1	LIM and SH3 protein 1	CYTOPLASM	CYTOPLASM	CYTOPLASM	NA	NA
P23528	CFL1	cofilin 1	CYTOPLASM	CYTOPLASM	CYTOPLASM	SARCOPLASM	SARCOPLASM
P07737	PFN1	profilin 1	CYTOPLASM	CYTOPLASM	CYTOPLASM	SARCOPLASM	SARCOPLASM
Q14019	COTL1	coactosin like F-actin binding protein 1	CYTOPLASM	CYTOPLASM	CYTOPLASM	NA	NA
O75083	WDR1	WD repeat domain 1	CYTOPLASM	CYTOPLASM	CYTOPLASM	NA	NA
P13798	APEH	acylaminoacyl-peptide hydrolase	CYTOSOL	CYTOSOL	CYTOSOL	CYTOSOL	CYTOSOL
P37837	TALDO1	transaldolase 1	CYTOSOL	CYTOSOL	CYTOSOL	CYTOSOL	CYTOSOL
O43847	NRDC	nardilysin convertase	CYTOSOL	CYTOSOL	CYTOSOL	CYTOSOL	CYTOSOL
P49591	SARS1	seryl-tRNA synthetase 1	CYTOSOL	CYTOSOL	CYTOSOL	CYTOSOL	CYTOSOL
O75663	TIPRL	TOR signaling pathway regulator	CYTOSOL	CYTOSOL	CYTOSOL	CYTOSOL	CYTOSOL
P07195	LDHB	lactate dehydrogenase B	CYTOSOL	CYTOSOL	CYTOSOL	CYTOSOL	CYTOSOL
P36871	PGM1	phosphoglucomutase 1	CYTOSOL	CYTOSOL	CYTOSOL	CYTOSOL	CYTOSOL
Q9BWD1	ACAT2	acetyl-CoA acetyltransferase 2	CYTOSOL	CYTOSOL	CYTOSOL	CYTOSOL	CYTOSOL
P49588	AARS1	alanyl-tRNA synthetase 1	CYTOSOL	CYTOSOL	CYTOSOL	CYTOSOL	CYTOSOL
P29218	IMPA1	inositol monophosphatase 1	CYTOSOL	CYTOSOL	CYTOSOL	CYTOSOL	CYTOSOL
A0AVT1	UBA6	ubiquitin like modifier activating enzyme 6	CYTOSOL	CYTOSOL	CYTOSOL	CYTOSOL	CYTOSOL
P11766	ADH5	alcohol dehydrogenase 5 (class III), chi polypeptide	CYTOSOL	CYTOSOL	CYTOSOL	CYTOSOL	CYTOSOL
P61081	UBE2M	ubiquitin conjugating enzyme E2 M	CYTOSOL	CYTOSOL	CYTOSOL	CYTOSOL	CYTOSOL
Q04760	GLO1	glyoxalase I	CYTOSOL	CYTOSOL	CYTOSOL	NA	NA
O95336	PGLS	6-phosphogluconolactonase	CYTOSOL	CYTOSOL	CYTOSOL	CYTOSOL	CYTOSOL
P19623	SRM	spermidine synthase	CYTOSOL	CYTOSOL	CYTOSOL	CYTOSOL	CYTOSOL
Q96KP4	CNDP2	carnosine dipeptidase 2	CYTOSOL	CYTOSOL	CYTOSOL	CYTOSOL	CYTOSOL
P15374	UCHL3	ubiquitin C-terminal hydrolase L3	CYTOSOL	CYTOSOL	CYTOSOL	CYTOSOL	CYTOSOL
P34932	HSPA4	heat shock protein family A (Hsp70) member 4	CYTOSOL	CYTOSOL	CYTOSOL	CYTOSOL	CYTOSOL
P17174	GOT1	glutamic-oxaloacetic transaminase 1	CYTOSOL	CYTOSOL	CYTOSOL	CYTOSOL	CYTOSOL
Q04446	GBE1	1,4-alpha-glucan branching enzyme 1	CYTOSOL	CYTOSOL	CYTOSOL	NA	NA
Q9BRA2	TXNDC17	thioredoxin domain containing 17	CYTOSOL	CYTOSOL	CYTOSOL	NA	NA
Q16543	CDC37	cell division cycle 37, HSP90 cochaperone	CYTOSOL	CYTOSOL	CYTOSOL	CYTOSOL	CYTOSOL
P31153	MAT2A	methionine adenosyltransferase 2A	CYTOSOL	CYTOSOL	CYTOSOL	CYTOSOL	CYTOSOL
Q9Y617	PSAT1	phosphoserine aminotransferase 1	CYTOSOL	CYTOSOL	CYTOSOL	CYTOSOL	CYTOSOL
P40925	MDH1	malate dehydrogenase 1	CYTOSOL	CYTOSOL	CYTOSOL	CYTOSOL	CYTOSOL
P00492	HPRT1	hypoxanthine phosphoribosyltransferase 1	CYTOSOL	CYTOSOL	CYTOSOL	CYTOSOL	CYTOSOL
Q15102	PAFAH1B3	platelet activating factor acetylhydrolase 1b catalytic subunit 3	CYTOSOL	CYTOSOL	NA	CYTOSOL	CYTOSOL
P52888	THOP1	thimet oligopeptidase 1	CYTOSOL	CYTOSOL	CYTOSOL	CYTOSOL	CYTOSOL
O43765	SGTA	small glutamine rich tetratricopeptide repeat co-chaperone alpha	CYTOSOL	CYTOSOL	CYTOSOL	CYTOSOL	CYTOSOL
P52788	SMS	spermine synthase	CYTOSOL	CYTOSOL	CYTOSOL	CYTOSOL	CYTOSOL
P13489	RNH1	ribonuclease/angiogenin inhibitor 1	CYTOSOL	CYTOSOL	CYTOSOL	CYTOSOL	CYTOSOL
O95394	PGM3	phosphoglucomutase 3	CYTOSOL	CYTOSOL	CYTOSOL	CYTOSOL	CYTOSOL
P51570	GALK1	galactokinase 1	CYTOSOL	CYTOSOL	CYTOSOL	NA	NA
P21399	ACO1	aconitase 1	CYTOSOL	CYTOSOL	CYTOSOL	CYTOSOL	CYTOSOL
P53602	MVD	mevalonate diphosphate decarboxylase	CYTOSOL	CYTOSOL	CYTOSOL	CYTOSOL	CYTOSOL
Q9UNM6	PSMD13	proteasome 26S subunit, non-ATPase 13	PROTEASOME	PROTEASOME	PROTEASOME	PROTEASOME	PROTEASOME
P55036	PSMD4	proteasome 26S subunit ubiquitin receptor, non-ATPase 4	PROTEASOME	PROTEASOME	PROTEASOME	PROTEASOME	PROTEASOME
Q99436	PSMB7	proteasome 20S subunit beta 7	PROTEASOME	PROTEASOME	PROTEASOME	PROTEASOME	PROTEASOME
O00231	PSMD11	proteasome 26S subunit, non-ATPase 11	PROTEASOME	PROTEASOME	PROTEASOME	PROTEASOME	PROTEASOME
Q99460	PSMD1	proteasome 26S subunit, non-ATPase 1	PROTEASOME	PROTEASOME	PROTEASOME	PROTEASOME	PROTEASOME
P48556	PSMD8	proteasome 26S subunit, non-ATPase 8	PROTEASOME	PROTEASOME	PROTEASOME	PROTEASOME	PROTEASOME
P25786	PSMA1	proteasome 20S subunit alpha 1	PROTEASOME	PROTEASOME	PROTEASOME	PROTEASOME	PROTEASOME
P62191	PSMC1	proteasome 26S subunit, ATPase 1	PROTEASOME	PROTEASOME	PROTEASOME	PROTEASOME	PROTEASOME
P28074	PSMB5	proteasome 20S subunit beta 5	PROTEASOME	PROTEASOME	NA	PROTEASOME	PROTEASOME
O00487	PSMD14	proteasome 26S subunit, non-ATPase 14	PROTEASOME	PROTEASOME	PROTEASOME	PROTEASOME	PROTEASOME
P28072	PSMB6	proteasome 20S subunit beta 6	PROTEASOME	PROTEASOME	PROTEASOME	PROTEASOME	PROTEASOME
P25789	PSMA4	proteasome 20S subunit alpha 4	PROTEASOME	PROTEASOME	PROTEASOME	PROTEASOME	PROTEASOME
Q13200	PSMD2	proteasome 26S subunit ubiquitin receptor, non-ATPase 2	PROTEASOME	PROTEASOME	PROTEASOME	PROTEASOME	PROTEASOME
P35998	PSMC2	proteasome 26S subunit, ATPase 2	PROTEASOME	PROTEASOME	PROTEASOME	PROTEASOME	PROTEASOME
O43242	PSMD3	proteasome 26S subunit, non-ATPase 3	PROTEASOME	PROTEASOME	NA	PROTEASOME	PROTEASOME
O14818	PSMA7	proteasome 20S subunit alpha 7	PROTEASOME	PROTEASOME	PROTEASOME	PROTEASOME	PROTEASOME
P25787	PSMA2	proteasome 20S subunit alpha 2	PROTEASOME	PROTEASOME	PROTEASOME	PROTEASOME	PROTEASOME
P60900	PSMA6	proteasome 20S subunit alpha 6	PROTEASOME	PROTEASOME	PROTEASOME	PROTEASOME	PROTEASOME
Q15008	PSMD6	proteasome 26S subunit, non-ATPase 6	PROTEASOME	PROTEASOME	PROTEASOME	PROTEASOME	PROTEASOME
O00232	PSMD12	proteasome 26S subunit, non-ATPase 12	PROTEASOME	PROTEASOME	PROTEASOME	PROTEASOME	PROTEASOME
P28070	PSMB4	proteasome 20S subunit beta 4	PROTEASOME	PROTEASOME	PROTEASOME	PROTEASOME	PROTEASOME
P43686	PSMC4	proteasome 26S subunit, ATPase 4	PROTEASOME	PROTEASOME	PROTEASOME	PROTEASOME	PROTEASOME
P07919	UQCRH	ubiquinol-cytochrome c reductase hinge protein	MITOCHONDRION	MITOCHONDRION	NA	MITOCHONDRION	MITOCHONDRION
P25705	ATP5F1A	ATP synthase F1 subunit alpha	MITOCHONDRION	MITOCHONDRION	MITOCHONDRION	MITOCHONDRION	MITOCHONDRION
P13804	ETFA	electron transfer flavoprotein subunit alpha	MITOCHONDRION	MITOCHONDRION	MITOCHONDRION	MITOCHONDRION	MITOCHONDRION
O43615	TIMM44	translocase of inner mitochondrial membrane 44	MITOCHONDRION	MITOCHONDRION	MITOCHONDRION	MITOCHONDRION	MITOCHONDRION
P24539	ATP5PB	ATP synthase peripheral stalk-membrane subunit b	MITOCHONDRION	MITOCHONDRION	MITOCHONDRION	MITOCHONDRION	MITOCHONDRION
P13995	MTHFD2	methylenetetrahydrofolate dehydrogenase (NADP+ dependent) 2, methenyltetrahydrofolate cyclohydrolase	MITOCHONDRION	MITOCHONDRION	MITOCHONDRION	NA	NA
Q16836	HADH	hydroxyacyl-CoA dehydrogenase	MITOCHONDRION	MITOCHONDRION	MITOCHONDRION	MITOCHONDRION	MITOCHONDRION
P49411	TUFM	Tu translation elongation factor, mitochondrial	MITOCHONDRION	MITOCHONDRION	MITOCHONDRION	MITOCHONDRION	MITOCHONDRION
P00505	GOT2	glutamic-oxaloacetic transaminase 2	MITOCHONDRION	MITOCHONDRION	MITOCHONDRION	MITOCHONDRION	MITOCHONDRION
P22695	UQCRC2	ubiquinol-cytochrome c reductase core protein 2	MITOCHONDRION	MITOCHONDRION	MITOCHONDRION	MITOCHONDRION	MITOCHONDRION
Q13423	NNT	nicotinamide nucleotide transhydrogenase	MITOCHONDRION	MITOCHONDRION	MITOCHONDRION	MITOCHONDRION	MITOCHONDRION
Q9NUJ1	ABHD10	abhydrolase domain containing 10, depalmitoylase	MITOCHONDRION	MITOCHONDRION	MITOCHONDRION	MITOCHONDRION	MITOCHONDRION
P30837	ALDH1B1	aldehyde dehydrogenase 1 family member B1	MITOCHONDRION	MITOCHONDRION	MITOCHONDRION	MITOCHONDRION	MITOCHONDRION
O75390	CS	citrate synthase	MITOCHONDRION	MITOCHONDRION	MITOCHONDRION	MITOCHONDRION	MITOCHONDRION
P21912	SDHB	succinate dehydrogenase complex iron sulfur subunit B	MITOCHONDRION	MITOCHONDRION	MITOCHONDRION	MITOCHONDRION	MITOCHONDRION
P26440	IVD	isovaleryl-CoA dehydrogenase	MITOCHONDRION	MITOCHONDRION	MITOCHONDRION	MITOCHONDRION	MITOCHONDRION
P09622	DLD	dihydrolipoamide dehydrogenase	MITOCHONDRION	MITOCHONDRION	MITOCHONDRION	MITOCHONDRION	MITOCHONDRION
O94826	TOMM70	translocase of outer mitochondrial membrane 70	MITOCHONDRION	MITOCHONDRION	MITOCHONDRION	MITOCHONDRION	MITOCHONDRION
P11310	ACADM	acyl-CoA dehydrogenase medium chain	MITOCHONDRION	MITOCHONDRION	NA	MITOCHONDRION	MITOCHONDRION
P00367	GLUD1	glutamate dehydrogenase 1	MITOCHONDRION	MITOCHONDRION	MITOCHONDRION	MITOCHONDRION	MITOCHONDRION
Q16795	NDUFA9	NADH:ubiquinone oxidoreductase subunit A9	MITOCHONDRION	MITOCHONDRION	MITOCHONDRION	MITOCHONDRION	MITOCHONDRION
P13073	COX4I1	cytochrome c oxidase subunit 4I1	MITOCHONDRION	MITOCHONDRION	MITOCHONDRION	MITOCHONDRION	MITOCHONDRION
Q5JRX3	PITRM1	pitrilysin metallopeptidase 1	MITOCHONDRION	MITOCHONDRION	MITOCHONDRION	MITOCHONDRION	MITOCHONDRION
O76031	CLPX	caseinolytic mitochondrial matrix peptidase chaperone subunit X	MITOCHONDRION	MITOCHONDRION	MITOCHONDRION	NA	NA
O43837	IDH3B	isocitrate dehydrogenase (NAD(+)) 3 non-catalytic subunit beta	MITOCHONDRION	MITOCHONDRION	MITOCHONDRION	MITOCHONDRION	MITOCHONDRION
P55809	OXCT1	3-oxoacid CoA-transferase 1	MITOCHONDRION	MITOCHONDRION	MITOCHONDRION	MITOCHONDRION	MITOCHONDRION
Q9H845	ACAD9	acyl-CoA dehydrogenase family member 9	MITOCHONDRION	MITOCHONDRION	MITOCHONDRION	MITOCHONDRION	MITOCHONDRION
P22033	MMUT	methylmalonyl-CoA mutase	MITOCHONDRION	MITOCHONDRION	MITOCHONDRION	MITOCHONDRION	MITOCHONDRION
P10606	COX5B	cytochrome c oxidase subunit 5B	MITOCHONDRION	MITOCHONDRION	MITOCHONDRION	MITOCHONDRION	MITOCHONDRION
Q99798	ACO2	aconitase 2	MITOCHONDRION	MITOCHONDRION	MITOCHONDRION	MITOCHONDRION	MITOCHONDRION
P10515	DLAT	dihydrolipoamide S-acetyltransferase	MITOCHONDRION	MITOCHONDRION	MITOCHONDRION	MITOCHONDRION	MITOCHONDRION
Q00325-2	NA	NA	MITOCHONDRION	MITOCHONDRION	MITOCHONDRION	MITOCHONDRION	MITOCHONDRION
P31930	UQCRC1	ubiquinol-cytochrome c reductase core protein 1	MITOCHONDRION	MITOCHONDRION	MITOCHONDRION	MITOCHONDRION	MITOCHONDRION
P36551	CPOX	coproporphyrinogen oxidase	MITOCHONDRION	MITOCHONDRION	MITOCHONDRION	MITOCHONDRION	MITOCHONDRION
P36957	DLST	dihydrolipoamide S-succinyltransferase	MITOCHONDRION	MITOCHONDRION	MITOCHONDRION	MITOCHONDRION	MITOCHONDRION
P32322	PYCR1	pyrroline-5-carboxylate reductase 1	MITOCHONDRION	MITOCHONDRION	MITOCHONDRION	NA	NA
P30405	PPIF	peptidylprolyl isomerase F	MITOCHONDRION	MITOCHONDRION	MITOCHONDRION	MITOCHONDRION	MITOCHONDRION
P53597	SUCLG1	succinate-CoA ligase GDP/ADP-forming subunit alpha	MITOCHONDRION	MITOCHONDRION	MITOCHONDRION	MITOCHONDRION	MITOCHONDRION
P48735	IDH2	isocitrate dehydrogenase (NADP(+)) 2	MITOCHONDRION	MITOCHONDRION	MITOCHONDRION	MITOCHONDRION	MITOCHONDRION
P40939	HADHA	hydroxyacyl-CoA dehydrogenase trifunctional multienzyme complex subunit alpha	MITOCHONDRION	MITOCHONDRION	MITOCHONDRION	MITOCHONDRION	MITOCHONDRION
P27144	AK4	adenylate kinase 4	MITOCHONDRION	MITOCHONDRION	MITOCHONDRION	MITOCHONDRION	MITOCHONDRION
P42765	ACAA2	acetyl-CoA acyltransferase 2	MITOCHONDRION	MITOCHONDRION	MITOCHONDRION	MITOCHONDRION	MITOCHONDRION
P30084	ECHS1	enoyl-CoA hydratase, short chain 1	MITOCHONDRION	MITOCHONDRION	MITOCHONDRION	MITOCHONDRION	MITOCHONDRION
O95202	LETM1	leucine zipper and EF-hand containing transmembrane protein 1	MITOCHONDRION	MITOCHONDRION	MITOCHONDRION	MITOCHONDRION	MITOCHONDRION
P06576	ATP5F1B	ATP synthase F1 subunit beta	MITOCHONDRION	MITOCHONDRION	MITOCHONDRION	MITOCHONDRION	MITOCHONDRION
Q04837	SSBP1	single stranded DNA binding protein 1	MITOCHONDRION	MITOCHONDRION	MITOCHONDRION	MITOCHONDRION	MITOCHONDRION
O75489	NDUFS3	NADH:ubiquinone oxidoreductase core subunit S3	MITOCHONDRION	MITOCHONDRION	MITOCHONDRION	MITOCHONDRION	MITOCHONDRION
P04181	OAT	ornithine aminotransferase	MITOCHONDRION	MITOCHONDRION	MITOCHONDRION	NA	NA
P23368	ME2	malic enzyme 2	MITOCHONDRION	MITOCHONDRION	MITOCHONDRION	MITOCHONDRION	MITOCHONDRION
Q14197	MRPL58	mitochondrial ribosomal protein L58	MITOCHONDRION	MITOCHONDRION	MITOCHONDRION	MITOCHONDRION	MITOCHONDRION
P40926	MDH2	malate dehydrogenase 2	MITOCHONDRION	MITOCHONDRION	MITOCHONDRION	MITOCHONDRION	MITOCHONDRION
Q6NUK1	SLC25A24	solute carrier family 25 member 24	MITOCHONDRION	MITOCHONDRION	MITOCHONDRION	MITOCHONDRION	MITOCHONDRION
P31937	HIBADH	3-hydroxyisobutyrate dehydrogenase	MITOCHONDRION	MITOCHONDRION	MITOCHONDRION	MITOCHONDRION	MITOCHONDRION
P43304	GPD2	glycerol-3-phosphate dehydrogenase 2	MITOCHONDRION	MITOCHONDRION	NA	MITOCHONDRION	MITOCHONDRION
P24752	ACAT1	acetyl-CoA acetyltransferase 1	MITOCHONDRION	MITOCHONDRION	MITOCHONDRION	MITOCHONDRION	MITOCHONDRION
O96008	TOMM40	translocase of outer mitochondrial membrane 40	MITOCHONDRION	MITOCHONDRION	MITOCHONDRION	MITOCHONDRION	MITOCHONDRION
P20674	COX5A	cytochrome c oxidase subunit 5A	MITOCHONDRION	MITOCHONDRION	MITOCHONDRION	MITOCHONDRION	MITOCHONDRION
P43897	TSFM	Ts translation elongation factor, mitochondrial	MITOCHONDRION	MITOCHONDRION	MITOCHONDRION	MITOCHONDRION	MITOCHONDRION
Q02978	SLC25A11	solute carrier family 25 member 11	MITOCHONDRION	MITOCHONDRION	MITOCHONDRION	MITOCHONDRION	MITOCHONDRION
O75439	PMPCB	peptidase, mitochondrial processing subunit beta	MITOCHONDRION	MITOCHONDRION	MITOCHONDRION	MITOCHONDRION	MITOCHONDRION
P50213	IDH3A	isocitrate dehydrogenase (NAD(+)) 3 catalytic subunit alpha	MITOCHONDRION	MITOCHONDRION	MITOCHONDRION	MITOCHONDRION	MITOCHONDRION
P23786	CPT2	carnitine palmitoyltransferase 2	MITOCHONDRION	MITOCHONDRION	MITOCHONDRION	MITOCHONDRION	MITOCHONDRION
P31040	SDHA	succinate dehydrogenase complex flavoprotein subunit A	MITOCHONDRION	MITOCHONDRION	MITOCHONDRION	MITOCHONDRION	MITOCHONDRION
P19404	NDUFV2	NADH:ubiquinone oxidoreductase core subunit V2	MITOCHONDRION	MITOCHONDRION	MITOCHONDRION	MITOCHONDRION	MITOCHONDRION
P08574	CYC1	cytochrome c1	MITOCHONDRION	MITOCHONDRION	NA	MITOCHONDRION	MITOCHONDRION
Q6NVY1	HIBCH	3-hydroxyisobutyryl-CoA hydrolase	MITOCHONDRION	MITOCHONDRION	MITOCHONDRION	MITOCHONDRION	MITOCHONDRION
P23284	PPIB	peptidylprolyl isomerase B	ER	ER	ER	ER/SR	ER/SR
Q7Z4H8	POGLUT3	protein O-glucosyltransferase 3	ER	ER	ER	NA	NA
P60468	SEC61B	SEC61 translocon subunit beta	ER	ER	ER	ER/SR	ER/SR
O00264	PGRMC1	progesterone receptor membrane component 1	ER	ER	ER	ER/SR	ER/SR
P39656	DDOST	dolichyl-diphosphooligosaccharide--protein glycosyltransferase non-catalytic subunit	ER	ER	NA	ER/SR	ER/SR
P07237	P4HB	prolyl 4-hydroxylase subunit beta	ER	ER	ER	ER/SR	ER/SR
P43307	SSR1	signal sequence receptor subunit 1	ER	ER	ER	ER/SR	ER/SR
Q12797	ASPH	aspartate beta-hydroxylase	ER	ER	ER	ER/SR	ER/SR
O94905	ERLIN2	ER lipid raft associated 2	ER	ER	ER	ER/SR	ER/SR
Q9Y4L1	HYOU1	hypoxia up-regulated 1	ER	ER	ER	ER/SR	ER/SR
Q9UGP8	SEC63	SEC63 homolog, protein translocation regulator	ER	ER	NA	ER/SR	ER/SR
P51572	BCAP31	B cell receptor associated protein 31	ER	ER	ER	ER/SR	ER/SR
Q8NBS9	TXNDC5	thioredoxin domain containing 5	ER	ER	ER	ER/SR	ER/SR
P16435	POR	cytochrome p450 oxidoreductase	ER	ER	ER	ER/SR	ER/SR
O60762	DPM1	dolichyl-phosphate mannosyltransferase subunit 1, catalytic	ER	ER	ER	ER/SR	ER/SR
Q8TCJ2	STT3B	STT3 oligosaccharyltransferase complex catalytic subunit B	ER	ER	ER	ER/SR	ER/SR
P04843	RPN1	ribophorin I	ER	ER	ER	ER/SR	ER/SR
O75477	ERLIN1	ER lipid raft associated 1	ER	ER	ER	ER/SR	ER/SR
Q5JRA6	MIA3	MIA SH3 domain ER export factor 3	ER	ER	ER	ER/SR	ER/SR
P30101	PDIA3	protein disulfide isomerase family A member 3	ER	ER	ER	ER/SR	ER/SR
Q9BT09	CNPY3	canopy FGF signaling regulator 3	ER	ER	ER	ER/SR	ER/SR
Q9BS26	ERP44	endoplasmic reticulum protein 44	ER	ER	ER	ER/SR	ER/SR
Q7Z7H5	TMED4	transmembrane p24 trafficking protein 4	ER	ER	NA	ER/SR	ER/SR
Q9H3N1	TMX1	thioredoxin related transmembrane protein 1	ER	ER	ER	ER/SR	ER/SR
Q9Y5M8	SRPRB	SRP receptor subunit beta	ER	ER	ER	ER/SR	ER/SR
Q9Y4P3	TBL2	transducin beta like 2	ER	ER	ER	ER/SR	ER/SR
Q86UP2	KTN1	kinectin 1	ER	ER	ER	ER/SR	ER/SR
P08240	SRPRA	SRP receptor subunit alpha	ER	ER	ER	ER/SR	ER/SR
Q9UBM7	DHCR7	7-dehydrocholesterol reductase	ER	ER	ER	ER/SR	ER/SR
Q9P0I2	EMC3	ER membrane protein complex subunit 3	ER	ER	NA	ER/SR	ER/SR
P27824	CANX	calnexin	ER	ER	ER	ER/SR	ER/SR
P30040	ERP29	endoplasmic reticulum protein 29	ER	ER	ER	ER/SR	ER/SR
Q15738	NSDHL	NAD(P) dependent steroid dehydrogenase-like	ER	ER	ER	ER/SR	ER/SR
P26885	FKBP2	FKBP prolyl isomerase 2	ER	ER	NA	ER/SR	ER/SR
Q14573	ITPR3	inositol 1,4,5-trisphosphate receptor type 3	ER	ER	ER	NA	NA
Q8TC12	RDH11	retinol dehydrogenase 11	ER	ER	ER	ER/SR	ER/SR
Q96S52	PIGS	phosphatidylinositol glycan anchor biosynthesis class S	ER	ER	ER	ER/SR	ER/SR
Q6P1M0	SLC27A4	solute carrier family 27 member 4	ER	ER	ER	NA	NA
Q96JJ7	TMX3	thioredoxin related transmembrane protein 3	ER	ER	ER	ER/SR	ER/SR
P13667	PDIA4	protein disulfide isomerase family A member 4	ER	ER	ER	ER/SR	ER/SR
Q13724	MOGS	mannosyl-oligosaccharide glucosidase	ER	ER	ER	ER/SR	ER/SR
O95470	SGPL1	sphingosine-1-phosphate lyase 1	ER	ER	ER	ER/SR	ER/SR
P48449	LSS	lanosterol synthase	ER	ER	ER	ER/SR	ER/SR
Q9P035	HACD3	3-hydroxyacyl-CoA dehydratase 3	ER	ER	ER	ER/SR	ER/SR
Q9NZ01	TECR	trans-2,3-enoyl-CoA reductase	ER	ER	ER	ER/SR	ER/SR
O15269	SPTLC1	serine palmitoyltransferase long chain base subunit 1	ER	ER	NA	ER/SR	ER/SR
Q15005	SPCS2	signal peptidase complex subunit 2	ER	ER	ER	ER/SR	ER/SR
Q9Y3A6	TMED5	transmembrane p24 trafficking protein 5	ER	ER	ER	ER/SR	ER/SR
Q9H488	POFUT1	protein O-fucosyltransferase 1	ER	ER	ER	ER/SR	ER/SR
P16615	ATP2A2	ATPase sarcoplasmic/endoplasmic reticulum Ca2+ transporting 2	ER	ER	ER	ER/SR	ER/SR
P50454	SERPINH1	serpin family H member 1	ER	ER	ER	ER/SR	ER/SR
Q9NVP1	DDX18	DEAD-box helicase 18	NUCLEUS	NUCLEUS	NUCLEUS	NA	NA
Q8WTT2	NOC3L	NOC3 like DNA replication regulator	NUCLEUS	NUCLEUS	NUCLEUS	NA	NA
Q14137	BOP1	BOP1 ribosomal biogenesis factor	NUCLEUS	NUCLEUS	NUCLEUS	NA	NA
Q9NSV4	DIAPH3	diaphanous related formin 3	NUCLEUS	NUCLEUS	NA	NA	NA
Q2NL82	TSR1	TSR1 ribosome maturation factor	NUCLEUS	NUCLEUS	NUCLEUS	NA	NA
O43395	PRPF3	pre-mRNA processing factor 3	NUCLEUS	NUCLEUS	NUCLEUS	NUCLEUS	NUCLEUS
Q15021	NCAPD2	non-SMC condensin I complex subunit D2	NUCLEUS	NUCLEUS	NA	NA	NA
Q99575	POP1	POP1 homolog, ribonuclease P/MRP subunit	NUCLEUS	NUCLEUS	NUCLEUS	NA	NA
Q9H0A0	NAT10	N-acetyltransferase 10	NUCLEUS	NUCLEUS	NUCLEUS	NA	NA
Q9NTJ3	SMC4	structural maintenance of chromosomes 4	NUCLEUS	NUCLEUS	NUCLEUS	NA	NA
P17844	DDX5	DEAD-box helicase 5	NUCLEUS	NUCLEUS	NUCLEUS	NUCLEUS	NUCLEUS
Q14683	SMC1A	structural maintenance of chromosomes 1A	NUCLEUS	NUCLEUS	NUCLEUS	NA	NA
P42285	MTREX	Mtr4 exosome RNA helicase	NUCLEUS	NUCLEUS	NUCLEUS	NA	NA
Q9Y3T9	NOC2L	NOC2 like nucleolar associated transcriptional repressor	NUCLEUS	NUCLEUS	NUCLEUS	NA	NA
Q13823	GNL2	G protein nucleolar 2	NUCLEUS	NUCLEUS	NUCLEUS	NA	NA
Q9GZR7	DDX24	DEAD-box helicase 24	NUCLEUS	NUCLEUS	NUCLEUS	NA	NA
O75643	SNRNP200	small nuclear ribonucleoprotein U5 subunit 200	NUCLEUS	NUCLEUS	NUCLEUS	NUCLEUS	NUCLEUS
Q9Y3C1	NOP16	NOP16 nucleolar protein	NUCLEUS	NUCLEUS	NUCLEUS	NA	NA
Q8N9T8	KRI1	KRI1 homolog	NUCLEUS	NUCLEUS	NUCLEUS	NA	NA
P78316	NOP14	NOP14 nucleolar protein	NUCLEUS	NUCLEUS	NUCLEUS	NA	NA
Q13523	PRPF4B	pre-mRNA processing factor 4B	NUCLEUS	NUCLEUS	NUCLEUS	NUCLEUS	NUCLEUS
Q9BZE4	GTPBP4	GTP binding protein 4	NUCLEUS	NUCLEUS	NUCLEUS	NA	NA
Q99848	EBNA1BP2	EBNA1 binding protein 2	NUCLEUS	NUCLEUS	NUCLEUS	NA	NA
P22087	FBL	fibrillarin	NUCLEUS	NUCLEUS	NUCLEUS	NUCLEUS	NUCLEUS
Q9NR30	DDX21	DExD-box helicase 21	NUCLEUS	NUCLEUS	NUCLEUS	NA	NA
Q13151	HNRNPA0	heterogeneous nuclear ribonucleoprotein A0	NUCLEUS	NUCLEUS	NUCLEUS	NUCLEUS	NUCLEUS
Q9H7N4	SCAF1	SR-related CTD associated factor 1	NUCLEUS	NUCLEUS	NUCLEUS	NA	NA
P09661	SNRPA1	small nuclear ribonucleoprotein polypeptide A'	NUCLEUS	NUCLEUS	NUCLEUS	NUCLEUS	NUCLEUS
P55769	SNU13	small nuclear ribonucleoprotein 13	NUCLEUS	NUCLEUS	NUCLEUS	NUCLEUS	NUCLEUS
Q5SY16	NOL9	nucleolar protein 9	NUCLEUS	NUCLEUS	NA	NA	NA
Q29RF7	PDS5A	PDS5 cohesin associated factor A	NUCLEUS	NUCLEUS	NUCLEUS	NA	NA
Q8IY81	FTSJ3	FtsJ RNA 2'-O-methyltransferase 3	NUCLEUS	NUCLEUS	NUCLEUS	NA	NA
Q9BPX3	NCAPG	non-SMC condensin I complex subunit G	NUCLEUS	NUCLEUS	NUCLEUS	NA	NA
O00567	NOP56	NOP56 ribonucleoprotein	NUCLEUS	NUCLEUS	NUCLEUS	NUCLEUS	NUCLEUS
O43493	TGOLN2	trans-golgi network protein 2	NA	NA	GA	NA	NA
Q14789	GOLGB1	golgin B1	NA	NA	GA	NA	NA
P49721	PSMB2	proteasome 20S subunit beta 2	NA	NA	PROTEASOME	PROTEASOME	PROTEASOME
P20618	PSMB1	proteasome 20S subunit beta 1	NA	NA	PROTEASOME	PROTEASOME	PROTEASOME
P61604	HSPE1	heat shock protein family E (Hsp10) member 1	NA	NA	MITOCHONDRION	MITOCHONDRION	MITOCHONDRION
O95299	NDUFA10	NADH:ubiquinone oxidoreductase subunit A10	NA	NA	MITOCHONDRION	MITOCHONDRION	MITOCHONDRION
Q10713	PMPCA	peptidase, mitochondrial processing subunit alpha	NA	NA	MITOCHONDRION	MITOCHONDRION	MITOCHONDRION
Q53H12	AGK	acylglycerol kinase	NA	NA	MITOCHONDRION	MITOCHONDRION	MITOCHONDRION
Q9HCN8	SDF2L1	stromal cell derived factor 2 like 1	NA	NA	ER	ER/SR	ER/SR
Q9Y2B0	CNPY2	canopy FGF signaling regulator 2	NA	NA	ER	ER/SR	ER/SR
Q14554	PDIA5	protein disulfide isomerase family A member 5	NA	NA	ER	NA	NA
Q8NBJ5	COLGALT1	collagen beta(1-O)galactosyltransferase 1	NA	NA	ER	NA	NA
O60568	PLOD3	procollagen-lysine,2-oxoglutarate 5-dioxygenase 3	NA	NA	ER	NA	NA
O95881	TXNDC12	thioredoxin domain containing 12	NA	NA	ER	ER/SR	ER/SR
Q96DZ1	ERLEC1	endoplasmic reticulum lectin 1	NA	NA	ER	ER/SR	ER/SR
O95347	SMC2	structural maintenance of chromosomes 2	NA	NA	NUCLEUS	NUCLEUS	NUCLEUS
O95232	LUC7L3	LUC7 like 3 pre-mRNA splicing factor	NA	NA	NUCLEUS	NUCLEUS	NUCLEUS
Q9Y2X3	NOP58	NOP58 ribonucleoprotein	NA	NA	NUCLEUS	NUCLEUS	NUCLEUS
Q9NRX4	PHPT1	phosphohistidine phosphatase 1	NA	NA	CYTOSOL	NA	NA
O15347	HMGB3	high mobility group box 3	NA	NA	NA	CHROMATIN/SARCOMERE	CHROMATIN/SARCOMERE
O75367	MACROH2A1	macroH2A.1 histone	NA	NA	NA	CHROMATIN/SARCOMERE	CHROMATIN/SARCOMERE
P16403	H1-2	H1.2 linker histone, cluster member	NA	NA	NA	CHROMATIN/SARCOMERE	CHROMATIN/SARCOMERE
P26583	HMGB2	high mobility group box 2	NA	NA	NA	CHROMATIN/SARCOMERE	CHROMATIN/SARCOMERE
O75781	PALM	paralemmin	NA	NA	NA	PM/SARCOLEMMA	PM/SARCOLEMMA
Q9Y5J7	TIMM9	translocase of inner mitochondrial membrane 9	NA	NA	NA	MITOCHONDRION	MITOCHONDRION
O43678	NDUFA2	NADH:ubiquinone oxidoreductase subunit A2	NA	NA	NA	MITOCHONDRION	MITOCHONDRION
Q15293	RCN1	reticulocalbin 1	NA	NA	NA	ER/SR	ER/SR
P22570	FDXR	ferredoxin reductase	NA	NA	NA	MITOCHONDRION	MITOCHONDRION
Q9Y5J9	TIMM8B	translocase of inner mitochondrial membrane 8 homolog B	NA	NA	NA	MITOCHONDRION	MITOCHONDRION
Q14376	GALE	UDP-galactose-4-epimerase	NA	NA	NA	CYTOSOL	CYTOSOL
P49720	PSMB3	proteasome 20S subunit beta 3	NA	NA	NA	PROTEASOME	PROTEASOME
P50895	BCAM	basal cell adhesion molecule (Lutheran blood group)	NA	NA	NA	PM/SARCOLEMMA	PM/SARCOLEMMA
Q9Y5L4	TIMM13	translocase of inner mitochondrial membrane 13	NA	NA	NA	MITOCHONDRION	MITOCHONDRION
P78310	CXADR	CXADR Ig-like cell adhesion molecule	NA	NA	NA	PM/SARCOLEMMA	PM/SARCOLEMMA
O14548	COX7A2L	cytochrome c oxidase subunit 7A2 like	NA	NA	NA	MITOCHONDRION	MITOCHONDRION
P12277	CKB	creatine kinase B	NA	NA	NA	CYTOSOL	CYTOSOL
Q13630	GFUS	GDP-L-fucose synthase	NA	NA	NA	CYTOSOL	CYTOSOL
P47985	UQCRFS1	ubiquinol-cytochrome c reductase, Rieske iron-sulfur polypeptide 1	NA	NA	NA	MITOCHONDRION	MITOCHONDRION
P12694	BCKDHA	branched chain keto acid dehydrogenase E1 subunit alpha	NA	NA	NA	MITOCHONDRION	MITOCHONDRION
Q4G0N4	NADK2	NAD kinase 2, mitochondrial	NA	NA	NA	MITOCHONDRION	MITOCHONDRION
Q9BTZ2	DHRS4	dehydrogenase/reductase 4	NA	NA	NA	PEROXISOME	PEROXISOME
Q9BUT1	BDH2	3-hydroxybutyrate dehydrogenase 2	NA	NA	NA	CYTOSOL	CYTOSOL
Q16740	CLPP	caseinolytic mitochondrial matrix peptidase proteolytic subunit	NA	NA	NA	MITOCHONDRION	MITOCHONDRION
Q13510	ASAH1	N-acylsphingosine amidohydrolase 1	NA	NA	NA	LYSOSOME/JUNCTION	LYSOSOME/JUNCTION
Q9HAB8	PPCS	phosphopantothenoylcysteine synthetase	NA	NA	NA	CYTOSOL	CYTOSOL
Q9NUI1	DECR2	2,4-dienoyl-CoA reductase 2	NA	NA	NA	PEROXISOME	PEROXISOME
P16219	ACADS	acyl-CoA dehydrogenase short chain	NA	NA	NA	MITOCHONDRION	MITOCHONDRION
O43181	NDUFS4	NADH:ubiquinone oxidoreductase subunit S4	NA	NA	NA	MITOCHONDRION	MITOCHONDRION
P05091	ALDH2	aldehyde dehydrogenase 2 family member	NA	NA	NA	MITOCHONDRION	MITOCHONDRION
P62072	TIMM10	translocase of inner mitochondrial membrane 10	NA	NA	NA	MITOCHONDRION	MITOCHONDRION
P30038	ALDH4A1	aldehyde dehydrogenase 4 family member A1	NA	NA	NA	MITOCHONDRION	MITOCHONDRION
P30740	SERPINB1	serpin family B member 1	NA	NA	NA	CYTOSOL	CYTOSOL
P34949	MPI	mannose phosphate isomerase	NA	NA	NA	CYTOSOL	CYTOSOL
O75746	SLC25A12	solute carrier family 25 member 12	NA	NA	NA	MITOCHONDRION	MITOCHONDRION
Q8NBM4	UBAC2	UBA domain containing 2	NA	NA	NA	ER/SR	ER/SR
Q8NBL1	POGLUT1	protein O-glucosyltransferase 1	NA	NA	NA	ER/SR	ER/SR
P30711	GSTT1	glutathione S-transferase theta 1	NA	NA	NA	CYTOSOL	CYTOSOL
O15254	ACOX3	acyl-CoA oxidase 3, pristanoyl	NA	NA	NA	PEROXISOME	PEROXISOME
Q9P0J1	PDP1	pyruvate dehydrogenase phosphatase catalytic subunit 1	NA	NA	NA	MITOCHONDRION	MITOCHONDRION
P51649	ALDH5A1	aldehyde dehydrogenase 5 family member A1	NA	NA	NA	MITOCHONDRION	MITOCHONDRION
P16930	FAH	fumarylacetoacetate hydrolase	NA	NA	NA	CYTOSOL	CYTOSOL
Q7Z2K6	ERMP1	endoplasmic reticulum metallopeptidase 1	NA	NA	NA	ER/SR	ER/SR
O15382	BCAT2	branched chain amino acid transaminase 2	NA	NA	NA	MITOCHONDRION	MITOCHONDRION
P22830	FECH	ferrochelatase	NA	NA	NA	MITOCHONDRION	MITOCHONDRION
Q5JTZ9	AARS2	alanyl-tRNA synthetase 2, mitochondrial	NA	NA	NA	MITOCHONDRION	MITOCHONDRION
Q5JPH6	EARS2	glutamyl-tRNA synthetase 2, mitochondrial	NA	NA	NA	MITOCHONDRION	MITOCHONDRION
P23434	GCSH	glycine cleavage system protein H	NA	NA	NA	MITOCHONDRION	MITOCHONDRION
P07711	CTSL	cathepsin L	NA	NA	NA	LYSOSOME/JUNCTION	LYSOSOME/JUNCTION
O43292	GPAA1	glycosylphosphatidylinositol anchor attachment 1	NA	NA	NA	ER/SR	ER/SR
P54802	NAGLU	N-acetyl-alpha-glucosaminidase	NA	NA	NA	LYSOSOME/JUNCTION	LYSOSOME/JUNCTION
P46199	MTIF2	mitochondrial translational initiation factor 2	NA	NA	NA	MITOCHONDRION	MITOCHONDRION
Q643R3	LPCAT4	lysophosphatidylcholine acyltransferase 4	NA	NA	NA	ER/SR	ER/SR
O75208	COQ9	coenzyme Q9	NA	NA	NA	MITOCHONDRION	MITOCHONDRION
P11182	DBT	dihydrolipoamide branched chain transacylase E2	NA	NA	NA	MITOCHONDRION	MITOCHONDRION
Q99766	DMAC2L	distal membrane arm assembly component 2 like	NA	NA	NA	MITOCHONDRION	MITOCHONDRION
O14925	TIMM23	translocase of inner mitochondrial membrane 23	NA	NA	NA	MITOCHONDRION	MITOCHONDRION
P15289	ARSA	arylsulfatase A	NA	NA	NA	LYSOSOME/JUNCTION	LYSOSOME/JUNCTION
Q15031	LARS2	leucyl-tRNA synthetase 2, mitochondrial	NA	NA	NA	MITOCHONDRION	MITOCHONDRION
Q99442	SEC62	SEC62 homolog, preprotein translocation factor	NA	NA	NA	ER/SR	ER/SR
P15848	ARSB	arylsulfatase B	NA	NA	NA	LYSOSOME/JUNCTION	LYSOSOME/JUNCTION
P39019	RPS19	ribosomal protein S19	NA	NA	NA	RIBOSOME_SMALL	RIBOSOME_SMALL
P62266	RPS23	ribosomal protein S23	NA	NA	NA	RIBOSOME_SMALL	RIBOSOME_SMALL
P63173	RPL38	ribosomal protein L38	NA	NA	NA	RIBOSOME_LARGE	RIBOSOME_LARGE
P46778	RPL21	ribosomal protein L21	NA	NA	NA	RIBOSOME_LARGE	RIBOSOME_LARGE
P62913	RPL11	ribosomal protein L11	NA	NA	NA	RIBOSOME_LARGE	RIBOSOME_LARGE
Q07020	RPL18	ribosomal protein L18	NA	NA	NA	RIBOSOME_LARGE	RIBOSOME_LARGE
P46777	RPL5	ribosomal protein L5	NA	NA	NA	RIBOSOME_LARGE	RIBOSOME_LARGE
P13533	MYH6	myosin heavy chain 6	NA	NA	NA	CHROMATIN/SARCOMERE	CHROMATIN/SARCOMERE
Q9Y623	MYH4	myosin heavy chain 4	NA	NA	NA	CHROMATIN/SARCOMERE	CHROMATIN/SARCOMERE
P10916	MYL2	myosin light chain 2	NA	NA	NA	CHROMATIN/SARCOMERE	CHROMATIN/SARCOMERE
P08590	MYL3	myosin light chain 3	NA	NA	NA	CHROMATIN/SARCOMERE	CHROMATIN/SARCOMERE
P12883	MYH7	myosin heavy chain 7	NA	NA	NA	CHROMATIN/SARCOMERE	CHROMATIN/SARCOMERE
O76041	NEBL	nebulette	NA	NA	NA	CHROMATIN/SARCOMERE	CHROMATIN/SARCOMERE
P45379	TNNT2	troponin T2, cardiac type	NA	NA	NA	CHROMATIN/SARCOMERE	CHROMATIN/SARCOMERE
P63316	TNNC1	troponin C1, slow skeletal and cardiac type	NA	NA	NA	CHROMATIN/SARCOMERE	CHROMATIN/SARCOMERE
P19237	TNNI1	troponin I1, slow skeletal type	NA	NA	NA	CHROMATIN/SARCOMERE	CHROMATIN/SARCOMERE
P07951	TPM2	tropomyosin 2	NA	NA	NA	CHROMATIN/SARCOMERE	CHROMATIN/SARCOMERE
P51991	HNRNPA3	heterogeneous nuclear ribonucleoprotein A3	NA	NA	NA	NUCLEUS	NUCLEUS
Q9BQ67	GRWD1	glutamate rich WD repeat containing 1	NA	NA	NA	NUCLEUS	NUCLEUS
Q12905	ILF2	interleukin enhancer binding factor 2	NA	NA	NA	NUCLEUS	NUCLEUS
Q14011	CIRBP	cold inducible RNA binding protein	NA	NA	NA	NUCLEUS	NUCLEUS
P09012	SNRPA	small nuclear ribonucleoprotein polypeptide A	NA	NA	NA	NUCLEUS	NUCLEUS
Q9Y6M1	IGF2BP2	insulin like growth factor 2 mRNA binding protein 2	NA	NA	NA	NUCLEUS	NUCLEUS
P33240	CSTF2	cleavage stimulation factor subunit 2	NA	NA	NA	NUCLEUS	NUCLEUS
Q9NZI8	IGF2BP1	insulin like growth factor 2 mRNA binding protein 1	NA	NA	NA	NUCLEUS	NUCLEUS
P26196	DDX6	DEAD-box helicase 6	NA	NA	NA	NUCLEUS	NUCLEUS
P06748	NPM1	nucleophosmin 1	NA	NA	NA	NUCLEUS	NUCLEUS
Q6PGP7	TTC37	tetratricopeptide repeat domain 37	NA	NA	NA	NUCLEUS	NUCLEUS
Q12874	SF3A3	splicing factor 3a subunit 3	NA	NA	NA	NUCLEUS	NUCLEUS
Q92945	KHSRP	KH-type splicing regulatory protein	NA	NA	NA	NUCLEUS	NUCLEUS
Q14978	NOLC1	nucleolar and coiled-body phosphoprotein 1	NA	NA	NA	NUCLEUS	NUCLEUS
P57772	EEFSEC	eukaryotic elongation factor, selenocysteine-tRNA specific	NA	NA	NA	NUCLEUS	NUCLEUS
P58546	MTPN	myotrophin	NA	NA	NA	SARCOPLASM	SARCOPLASM
P02144	MB	myoglobin	NA	NA	NA	SARCOPLASM	SARCOPLASM
Q15413	RYR3	ryanodine receptor 3	NA	NA	NA	ER/SR	ER/SR
Q92736	RYR2	ryanodine receptor 2	NA	NA	NA	ER/SR	ER/SR
P26678	PLN	phospholamban	NA	NA	NA	ER/SR	ER/SR
P23327	HRC	histidine rich calcium binding protein	NA	NA	NA	ER/SR	ER/SR
Q13586	STIM1	stromal interaction molecule 1	NA	NA	NA	ER/SR	ER/SR
P27797	CALR	calreticulin	NA	NA	NA	ER/SR	ER/SR
Q96RL7	VPS13A	vacuolar protein sorting 13 homolog A	NA	NA	NA	GA	GA
P05026	ATP1B1	ATPase Na+/K+ transporting subunit beta 1	NA	NA	NA	PM/SARCOLEMMA	PM/SARCOLEMMA
P20020	ATP2B1	ATPase plasma membrane Ca2+ transporting 1	NA	NA	NA	PM/SARCOLEMMA	PM/SARCOLEMMA
P23634	ATP2B4	ATPase plasma membrane Ca2+ transporting 4	NA	NA	NA	PM/SARCOLEMMA	PM/SARCOLEMMA
O95622	ADCY5	adenylate cyclase 5	NA	NA	NA	PM/SARCOLEMMA	PM/SARCOLEMMA
P14923	JUP	junction plakoglobin	NA	NA	NA	LYSOSOME/JUNCTION	LYSOSOME/JUNCTION
O75112	LDB3	LIM domain binding 3	NA	NA	NA	LYSOSOME/JUNCTION	LYSOSOME/JUNCTION
O60716	CTNND1	catenin delta 1	NA	NA	NA	LYSOSOME/JUNCTION	LYSOSOME/JUNCTION
P11532	DMD	dystrophin	NA	NA	NA	LYSOSOME/JUNCTION	LYSOSOME/JUNCTION
O75955	FLOT1	flotillin 1	NA	NA	NA	LYSOSOME/JUNCTION	LYSOSOME/JUNCTION
Q9UI47	CTNNA3	catenin alpha 3	NA	NA	NA	LYSOSOME/JUNCTION	LYSOSOME/JUNCTION
P26038	MSN	moesin	NA	NA	NA	LYSOSOME/JUNCTION	LYSOSOME/JUNCTION
Q96HC4	PDLIM5	PDZ and LIM domain 5	NA	NA	NA	LYSOSOME/JUNCTION	LYSOSOME/JUNCTION

### Sheet: Col_Desc
Column	Description
uniprot	Uniprot Accession Number
gn	Gene name
name	Protein names
Untreated_AC16	Subcellular marker classification
Thapsigargin_Treated_AC16	Subcellular marker classification
Tunicamycin_Treated_AC16	Subcellular marker classification
Untreated_iPSC_CM	Subcellular marker classification
Carfilzomib_Treated_iPSC_CM	Subcellular marker classification
